# PARP14 inhibits the inflammatory response of macrophages through the NF-κB pathway

**DOI:** 10.1101/2024.03.12.584632

**Authors:** Xuefei Guo, Yang Zhao

## Abstract

The poly-ADP-ribose polymerase (PARP) superfamily consists of 17 members, which regulate many biological processes in physiological or pathological conditions, such as DNA damage repair, anti-viral responses, and development of adaptive immune cells. Among them, PARP14 is the biggest member, containing two RNA recognition motifs at the N-terminal, three macro-domains, one WWE domain, and one PARP domain at the C-terminal, which was reported to regulate IL4/STAT6 signaling in adaptive immune cells. However, whether PARP14 participates in regulating host inflammatory response remains unclear. In a previous study, we observed that virus infection and LPS treatment induced the transcription of *Parp14*. By comparing the primary macrophages derived from *Parp14* KO and WT mice, we found that some inflammatory cytokines were significantly induced in KO macrophages. Still, the expression of *Ifnb1* had no significant difference compared to the WT macrophages. RNA-seq analysis showed that the KO group had a more robust inflammatory response but a weaker innate immune response upon stimulation. We validated these results by performing a knockdown of *Parp14* in RAW 264.7 cells. Moreover, the survival time of the KO mice was much shorter than that of the WT group upon LPS injection. Transcription factor enrichment analysis indicated that nuclear factor-kappaB1 (NF-κB1) may be the main reason for increasing the production of these inflammatory cytokines. As expected, the up-regulation was deleted upon the treatment of the inhibitor of NF-κB, JSH23. These data imply that PARP14 regulates inflammatory responses through the NF-κB pathway.
