## Supplemental Table1-3 for "PARP14 inhibits the inflammatory response of macrophages through the NF-κB pathway": TableS1.csv

Gene Name	Direction	Primer Sequence (5'-3')
gRNA1	Forward	AATCTATCCACGCGCACCACAGG
gRNA2	Reverse	GTAACAACAAACGTCACCCGAGG
gRNA3	Forward	ATCTGCGATTCAAATCCATCTGG
gRNA4	Forward	GCCTAGGAGGCACGAAGTCCTGG
sgParp14_validation_F1	Forward	GGCATGCTCCATAACTAATCTAAAGCA
sgParp14_validation_R1	Reverse	CTAGGCTTTCCTTCATTTCTGGTG
sgParp14_validation_F2	Forward	AGAATGCTACGGTAAGGCAATGTC
