## Supplemental Table1-3 for "PARP14 inhibits the inflammatory response of macrophages through the NF-κB pathway": TableS2.csv

Gene Name	Direction	Primer Sequence (5'-3')
mParp14_sh_F2	Forward	CCGGAGCTCTTGTGCAACCATTATACTCGAGTATAATGGTTGCACAAGAGCTTTTTTG
mParp14_sh_R2	Reverse	AATTCAAAAAAGCTCTTGTGCAACCATTATACTCGAGTATAATGGTTGCACAAGAGCT
mParp14_sh_F1	Forward	CCGGAGAATGTGACCAGATAGTAAACTCGAGTTTACTATCTGGTCACATTCTTTTTTG
mParp14_sh_R1	Reverse	AATTCAAAAAAGAATGTGACCAGATAGTAAACTCGAGTTTACTATCTGGTCACATTCT
