## Supplemental Table1-3 for "PARP14 inhibits the inflammatory response of macrophages through the NF-κB pathway": TableS3.csv

Gene Name	Direction	Primer Sequence (5'-3')
Il1b-q-F	Forward	ATGCCACCTTTTGACAGTGATG
Il1b-q-R	Reverse	TGTGCTGCTGCGAGATTTGA
Il6-q-F	Forward	CTGCAAGAGACTTCCATCCAG
Il6-q-R	Reverse	AGTGGTATAGACAGGTCTGTTGG
Cxcl2-q-F	Forward	CCAACCACCAGGCTACAGG
Cxcl2-q-R	Reverse	GCGTCACACTCAAGCTCTG
Ifnβ-q-F	Forward	TCCGAGCAGAGATCTTCAGGAA
Ifnβ-q-R	Reverse	TGCAACCACCACTCATTCTGAG
β-actin-q-F	Forward	CTGTCGAGTCGCGTCCA
β-actin-q-R	Reverse	ACCCATTCCCACCATCACAC
Parp14-q-F	Forward	TGCTGGGAAGAACGCTACTG
Parp14-q-F	Reverse	CACACCCACGGCAAAGAAAG
Tnf-q-F	Forward	CCTGTAGCCCACGTCGTAG
Tnf-q-R	Reverse	GGGAGTAGACAAGGTACAACCC
